# Improvement of affinity and potency of a monoclonal antibody against *Shigella flexneri* 3a O-antigen via phage display and whole-cell in-solution panning

**DOI:** 10.1101/2025.09.11.675504

**Authors:** Nicholas L. Xerri, Sophia Pulido, Mateusz Kędzior, Paul Savarino, Torrey Williams, Robert M. Gallant, Robert W. Kaminski, Devin Sok, Hayden R. Schmidt

**Affiliations:** IAVI Neutralizing Antibody Center, San Diego, California, USA; Latham Biopharm Group, Cambridge, Massachusetts, USA; Global Health Investment Corporation, New York, New York, USA

## Abstract

As rates of antimicrobial resistance (AMR) among bacterial pathogens continue to rise, the discovery and development of novel classes of therapeutics that can serve as alternatives or adjuncts to traditional small-molecule antibiotics, such as monoclonal antibodies (mAbs), is a public health priority. Some of the most promising antigen targets for antibacterial mAbs are surface polysaccharides such as O-antigen (O-Ag), a component of the lipopolysaccharide found on the outer membrane of gram-negative bacteria. However, developing mAbs against bacterial surface polysaccharides with sufficient breadth and potency to be clinically viable is difficult in part because antibodies against polysaccharides are generally low affinity, and the challenging biochemistry of polysaccharides often precludes further affinity maturation of mAbs against these targets *in vitro*. Here, we use a phage display library and a whole-cell in-solution panning strategy to successfully improve the affinity of a mAb against *Shigella flexneri* 3a O-Ag *in vitro* without requiring the purification of the target antigen. We demonstrate that a single mutation can improve apparent affinity approximately 10-fold without detectably increasing polyreactivity, and increased affinity correlates with enhanced potency in antibacterial effector function and anti-virulence assays. In addition, the most potent variants also gained increased breadth, successfully coordinating complement deposition and complement-independent opsonophagocytosis against *S. flexneri* 3b, a serotype weakly recognized by the parent mAb. Altogether, this work represents an important first step towards expanding the antibody engineering toolkit for bacterial surface polysaccharides, which will aid the development of novel mAb therapeutics against AMR bacterial pathogens.
