## Supplementary material for "Improvement of affinity and potency of a monoclonal antibody against *Shigella flexneri* 3a O-antigen via phage display and whole-cell in-solution panning": Table 1

### Sheet: Sheet1
Column1	Column2	Column3	Column4	Column5	Column6	Column7	Column8	Column9	Column10	Column11
Antibody	3a fold enrichment	Sonnei fold enrichment	3a ELISA EC50 (nM)	3a L-ABA IC50 (nM)	3a OPA (%CTV+)	3a Invasion assay (% of PBS)	3b ELISA EC50 (nM)	3a L-ABA IC50 (nM)	3b OPA (%CTV+)	3b Invasion Assay (% of PBS)
hFlex3a2_v2	—	—	57.81	1.85949	17.7	118.3	2139.56	125.8	7.394	151.7
S30G	243.493	0.966269	9.889	1.34515	25.64	34.48	367.172	—	12.58	—
L33N	129.905	0.844615	4.986	1.32433	33.72	19.75	322.549	30.4	22.76	121.3
H34A	15.9352	61.1639	205.1	4.86429	21.82	—	112634	—	10.96	—
A51R	128.497	0.747423	11.17	1.38314	29.56	44.41	749.683	—	28.67	—
N90H	105.152	3.72438	37.24	1.60389	32.16	—	3074.27	—	26.92	—
S30G + L33N	—	—	2.559	0.680362	38.56	32.76	165.296	17.96	31.25	93.33
S30G + A51R	—	—	3.457	0.634895	29.7	15.68	249.123	—	33.38	—
L33N + A51R	—	—	7.773	0.923042	27.56	30.07	411.651	—	25.33	—
S30G + L33N + A51R	—	—	3.045	0.804868	25.44	18.67	201.55	—	25.44	—
All 5	—	—	201.3	4.49926	18.52	—	20312.7	—	4.066	—
